# Clonal dynamics and somatic evolution of haematopoiesis in mouse

**DOI:** 10.1101/2024.09.17.613129

**Authors:** Chiraag D. Kapadia, Nicholas Williams, Kevin J. Dawson, Caroline Watson, Matthew J. Yousefzadeh, Duy Le, Kudzai Nyamondo, Alex Cagan, Sarah Waldvogel, Josephine De La Fuente, Daniel Leongamornlert, Emily Mitchell, Marcus A. Florez, Rogelio Aguilar, Alejandra Martell, Anna Guzman, David Harrison, Laura J. Niedernhofer, Katherine Y. King, Peter J. Campbell, Jamie Blundell, Margaret A. Goodell, Jyoti Nangalia

## Abstract

Haematopoietic stem cells maintain blood production throughout life. While extensively characterised using the laboratory mouse, little is known about how the population is sustained and evolves with age. We isolated stem cells and progenitors from young and old mice, identifying 221,890 somatic mutations genome-wide in 1845 single cell-derived colonies, and used phylogenetic analysis to infer the ontogeny and population dynamics of the stem cell pool. Mouse stem cells and progenitors accrue ∼45 somatic mutations per year, a rate only about 2-fold greater than human progenitors despite the vastly different organismal sizes and lifespans. Phylogenetic patterns reveal that stem and multipotent progenitor cell pools are both established during embryogenesis, after which they independently self-renew in parallel over life. The stem cell pool grows steadily over the mouse lifespan to approximately 70,000 cells, self-renewing about every six weeks. Aged mice did not display the profound loss of stem cell clonal diversity characteristic of human haematopoietic ageing. However, targeted sequencing revealed small, expanded clones in the context of murine ageing, which were larger and more numerous following haematological perturbations and exhibited a selection landscape similar to humans. Our data illustrate both conserved features of population dynamics of blood and distinct patterns of age-associated somatic evolution in the short-lived mouse.
