## Supplemental File 2 for "Clonal dynamics and somatic evolution of haematopoiesis in mouse"

### Sheet: Mouse CH Panel
chr1	55000015	55000161	SF3B1_Exon_16
chr1	55000242	55000387	SF3B1_Exon_15
chr1	55000644	55000914	SF3B1_Exon_14
chr1	55001012	55001098	SF3B1_Exon_13
chr1	65168499	65168604	Idh1_Exon_4
chr1	65170959	65171250	Idh1_Exon_3
chr1	138112191	138112331	Ptprc_Exon_10
chr2	153352189	153352271	ASXL1_Exon_2
chr2	153354650	153354652	ASXL1_Exon_3
chr2	153357070	153357178	ASXL1_Exon_4
chr2	153391529	153391649	ASXL1_Exon_5
chr2	153391730	153391822	ASXL1_Exon_6
chr2	153392841	153392934	ASXL1_Exon_7
chr2	153393349	153393501	ASXL1_Exon_8
chr2	153393624	153393787	ASXL1_Exon_9
chr2	153393882	153393978	ASXL1_Exon_10
chr2	153396732	153396837	ASXL1_Exon_11
chr2	153397376	153398000	ASXL1_Exon_12
chr2	153399239	153402139	ASXL1_Exon_13
chr2	174341810	174341929	Gnas_Exon_5
chr2	174345228	174345301	Gnas_Exon_8
chr2	174345383	174345562	Gnas_Exon_9
chr3	103058905	103059032	NRAS_Exon_2
chr3	103060201	103060379	NRAS_Exon_3
chr3	133463839	133465339	TET2_Exon_12
chr3	133469276	133469639	TET2_Exon_11
chr3	133471340	133471477	TET2_Exon_10
chr3	133473596	133473685	TET2_Exon_9
chr3	133476485	133476635	TET2_Exon_8
chr3	133479342	133479365	TET2_Exon_7
chr3	133480133	133480341	TET2_Exon_6
chr3	133481334	133481427	TET2_Exon_5
chr3	133483239	133483317	TET2_Exon_4
chr3	133485512	133488717	TET2_Exon_3
chr4	155535358	155535464	Gnb1_Exon_5
chr5	121167849	121168043	Ptpn11_Exon_3
chr5	136274486	136274656	Cux1_Exon_24
chr5	136274776	136274896	Cux1_Exon_24
chr5	136275136	136275186	Cux1_Exon_24
chr5	136279430	136279694	Cux1_Exon_23
chr5	136282868	136283056	Cux1_Exon_22
chr5	136286761	136287063	Cux1_Exon_21
chr5	136304723	136304779	Cux1_Exon_20
chr5	136305449	136305614	Cux1_Exon_19
chr5	136307759	136308594	Cux1_Exon_18
chr5	136309747	136309848	Cux1_Exon_17
chr5	136311495	136311560	Cux1_Exon_16
chr5	136312643	136313314	Cux1_Exon_15
chr5	136314307	136314403	Cux1_Exon_14
chr5	136315999	136316047	Cux1_Exon_13
chr5	136319781	136319839	Cux1_Exon_12
chr5	136326750	136326938	Cux1_Exon_11
chr5	136332624	136332728	Cux1_Exon_10
chr5	136340089	136340137	Cux1_Exon_9
chr5	136360002	136360068	Cux1_Exon_8
chr5	136363259	136363335	Cux1_Exon_7
chr5	136370118	136370241	Cux1_Exon_6
chr5	136373322	136373459	Cux1_Exon_5
chr5	136392315	136392393	Cux1_Exon_4
chr5	136407980	136408027	Cux1_Exon_3
chr5	136485741	136485851	Cux1_Exon_2
chr5	136565380	136565432	Cux1_Exon_1
chr6	145234248	145234426	KRAS_Exon_3
chr6	145246695	145246816	KRAS_Exon_2
chr7	80099018	80099158	IDH2_Exon_4
chr9	44163339	44163542	CBL_Exon_9
chr9	44164126	44164192	CBL_Exon_8
chr9	44164212	44164257	CBL_Exon_8
chr11	69586891	69586973	Trp53_Exon_2
chr11	69587257	69587278	Trp53_Exon_3
chr11	69587372	69587442	Trp53_Exon_4
chr11	69587562	69587632	Trp53_Exon_4
chr11	69588364	69588396	Trp53_Exon_5
chr11	69588516	69588547	Trp53_Exon_5
chr11	69588626	69588738	Trp53_Exon_6
chr11	69589141	69589250	Trp53_Exon_7
chr11	69589573	69589641	Trp53_Exon_8
chr11	69589661	69589709	Trp53_Exon_8
chr11	69589789	69589862	Trp53_Exon_9
chr11	69590656	69590762	Trp53_Exon_10
chr11	69591350	69591400	Trp53_Exon_11
chr11	85345636	85346236	PPM1D_Exon_6
chr11	116852568	116852573	Srsf2_Exon_1
chr11	116852693	116852933	Srsf2_Exon_1
chr12	3835027	3835260	DNMT3A_Exon_2
chr12	3849635	3849739	DNMT3A_Exon_3
chr12	3865985	3866252	DNMT3A_Exon_4
chr12	3872835	3872878	DNMT3A_Exon_5
chr12	3873282	3873428	DNMT3A_Exon_6
chr12	3895543	3895758	DNMT3A_Exon_7
chr12	3895990	3896148	DNMT3A_Exon_8
chr12	3896578	3896685	DNMT3A_Exon_9
chr12	3896886	3897024	DNMT3A_Exon_10
chr12	3897298	3897373	DNMT3A_Exon_11
chr12	3897393	3897447	DNMT3A_Exon_11
chr12	3897565	3897609	DNMT3A_Exon_12
chr12	3899193	3899272	DNMT3A_Exon_13
chr12	3899587	3899699	DNMT3A_Exon_14
chr12	3899864	3900047	DNMT3A_Exon_15
chr12	3900277	3900361	DNMT3A_Exon_16
chr12	3901549	3901694	DNMT3A_Exon_17
chr12	3902381	3902471	DNMT3A_Exon_18
chr12	3902666	3902720	DNMT3A_Exon_19
chr12	3902760	3902814	DNMT3A_Exon_19
chr12	3904140	3904225	DNMT3A_Exon_20
chr12	3905593	3905662	DNMT3A_Exon_21
chr12	3906765	3906883	DNMT3A_Exon_22
chr12	3907606	3907906	DNMT3A_Exon_23
chr15	51962240	51962440	RAD21_Exon_14
chr15	51964955	51965038	RAD21_Exon_13
chr15	51966582	51966731	RAD21_Exon_12
chr15	51967788	51967936	RAD21_Exon_11
chr15	51968351	51968522	RAD21_Exon_10
chr15	51969921	51970144	RAD21_Exon_9
chr15	51971746	51971868	RAD21_Exon_8
chr15	51972202	51972327	RAD21_Exon_7
chr15	51973086	51973292	RAD21_Exon_6
chr15	51973837	51973943	RAD21_Exon_5
chr15	51976099	51976198	RAD21_Exon_4
chr15	51978045	51978174	RAD21_Exon_3
chr15	51982529	51982703	RAD21_Exon_2
chr16	92601466	92601966	Runx1_Exon_8
chr16	92613599	92613760	Runx1_Exon_7
chr16	92644154	92644190	Runx1_Exon_6
chr16	92644289	92644345	Runx1_Exon_6
chr16	92668708	92668812	Runx1_Exon_5
chr16	92688976	92689132	Runx1_Exon_4
chr16	92695484	92695491	Runx1_Exon_3
chr16	92695731	92695737	Runx1_Exon_3
chr16	92825589	92825704	Runx1_Exon_2
chr17	31648183	31648316	U2AF1_Exon_6
chr17	31654979	31655066	U2AF1_Exon_2
chr19	29288674	29288801	Jak2_Exon_12
chr19	29294856	29294943	Jak2_Exon_14
chrX	12036740	12037040	Bcor_Exon_15
chrX	12038912	12039068	Bcor_Exon_14
chrX	12039250	12039327	Bcor_Exon_13
chrX	12040385	12040530	Bcor_Exon_12
chrX	12041502	12041668	Bcor_Exon_11
chrX	12046856	12047113	Bcor_Exon_10
chrX	12047423	12047748	Bcor_Exon_9
chrX	12048303	12048647	Bcor_Exon_8
chrX	12048995	12049252	Bcor_Exon_7
chrX	12054969	12055155	Bcor_Exon_6
chrX	12055639	12055692	Bcor_Exon_5
chrX	12056344	12059190	Bcor_Exon_4
chrX	12060130	12060208	Bcor_Exon_3
chrX	12061522	12061646	Bcor_Exon_2
chrX	48361533	48361662	BCORL1_Exon_3
chrX	48367419	48367509	BCORL1_Exon_4
chrX	48367769	48367901	BCORL1_Exon_5
chrX	48368021	48368621	BCORL1_Exon_5
chrX	48368765	48371032	BCORL1_Exon_5
chrX	48375023	48375188	BCORL1_Exon_6
chrX	48376997	48377077	BCORL1_Exon_7
chrX	48378944	48379077	BCORL1_Exon_8
chrX	48379197	48379330	BCORL1_Exon_8
chrX	48383922	48384145	BCORL1_Exon_9
chrX	48389076	48389297	BCORL1_Exon_10
chrX	48391871	48392037	BCORL1_Exon_11
chrX	48393154	48393299	BCORL1_Exon_12
chrX	48400561	48400638	BCORL1_Exon_13
chrX	48401759	48401909	BCORL1_Exon_14
chrX	48405917	48406217	BCORL1_Exon_15
chrX	75422779	75422898	Brcc3_Exon_4
chrX	75435465	75435552	Brcc3_Exon_5
chrX	75436106	75436194	Brcc3_Exon_6
chrX	163936265	163936360	Zrsr2_Exon_11
chrX	163936555	163936795	Zrsr2_Exon_11
chrX	163936915	163936965	Zrsr2_Exon_11
chrX	163939306	163939415	Zrsr2_Exon_10
chrX	163940119	163940174	Zrsr2_Exon_9
chrX	163943100	163943313	Zrsr2_Exon_8
chrX	163949260	163949378	Zrsr2_Exon_7
chrX	163953570	163953656	Zrsr2_Exon_5

### Sheet: Aging Incidence
cohort	sample_id	Chrom	Pos	Ref	Alt	gene	protein_position	amino_acid_change	ensembl_id	consequence	impact	human_chrom	human_start	human_gene_symbol	human_protein_position	human_amino_acid_change	human_consequence	human_impact	ss_normalized_count	ss_normalized_coverage	normalized_VAF
3 months	Y11	chr15	51976160	AGCTGCTT	-	Rad21	102	EAA/X	ENSMUSG00000022314	frameshift_variant	HIGH	chr8	116861903	RAD21	102-104	EAA/X	frameshift_variant	HIGH	4	31900	0.000125392
3 months	Y5	chrX	12057915	C	T	Bcor	481	E/K	ENSMUSG00000040363	missense_variant	MODERATE	chrX	40073905	BCOR	481	E/K	missense_variant	MODERATE	41	45979	0.000891711
3 months	Y6	chrX	48370301	C	T	Bcorl1	904	R/*	ENSMUSG00000036959	stop_gained	HIGH	chrX	130015497	BCORL1	909	R/W	missense_variant	MODERATE	8	45052	0.000177573
12 months	Y12	chr5	136307979	G	A	Cux1	880	S/N	ENSMUSG00000029705	missense_variant	MODERATE	chr7	102201984	CUX1	896	S/N	missense_variant	MODERATE	7	37796	0.000185205
12 months	Y14	chrX	12049087	C	T	Bcor	1140	R/H	ENSMUSG00000040363	missense_variant	MODERATE	chrX	40064431	BCOR	1136	R/H	missense_variant	MODERATE	9	35167	0.000255922
12 months	Y16	chr2	153392913	G	A	Asxl1	182	A/T	ENSMUSG00000042548	missense_variant	MODERATE	chr20	32429410	ASXL1	182	A/T	missense_variant	MODERATE	7	42985	0.000162848
12 months	Y13	chrX	12049006	-	A	Bcor	1167	R/LX	ENSMUSG00000040363	frameshift_variant	HIGH	chrX	40064347	BCOR	1164	R/LX	frameshift_variant	HIGH	3	36644	8.18688e-05
12 months	Y15	chr12	3907652	G	A	Dnmt3a	878	R/C	ENSMUSG00000020661	missense_variant	MODERATE	chr2	25234374	DNMT3A	882	R/C	missense_variant	MODERATE	2	34951	5.7223e-05
24 months	A13	chr2	153393749	C	T	Asxl1	282	Q/*	ENSMUSG00000042548	stop_gained	HIGH	chr20	32431446	ASXL1	282	Q/*	stop_gained	HIGH	2	40010	5e-05
24 months	A8	chr2	153393436	G	A	Asxl1	218	R/Q	ENSMUSG00000042548	missense_variant	MODERATE	chr20	32429988	ASXL1	218	R/H	missense_variant	MODERATE	2	40606	4.93e-05
24 months	A12	chrX	12049084	T	C	Bcor	1141	K/R	ENSMUSG00000040363	missense_variant	MODERATE	chrX	40064428	BCOR	1137	K/R	missense_variant	MODERATE	2	23226	8.61e-05
24 months	A15	chrX	12047433	G	C	Bcor	1391	T/S	ENSMUSG00000040363	missense_variant	MODERATE	chrX	40062756	BCOR	1388	A/G	missense_variant	MODERATE	2	20491	9.76e-05
24 months	A15	chrX	12058770	T	C	Bcor	196	M/V	ENSMUSG00000040363	missense_variant	MODERATE	chrX	40074760	BCOR	196	M/V	missense_variant	MODERATE	5	22694	0.000220323
24 months	A9	chrX	12058603	G	C	Bcor	251	H/Q	ENSMUSG00000040363	missense_variant	MODERATE	chrX	40074593	BCOR	251	H/Q	missense_variant	MODERATE	3	42461	7.07e-05
24 months	A12	chrX	48369853	G	C	Bcorl1	754	K/N	ENSMUSG00000036959	missense_variant	MODERATE	chrX	130015052	BCORL1	760	K/N	missense_variant	MODERATE	3	23750	0.000126316
24 months	A9	chrX	48370176	C	T	Bcorl1	862	S/F	ENSMUSG00000036959	missense_variant	MODERATE	chrX	130015372	BCORL1	867	S/L	missense_variant	MODERATE	6	42236	0.000142059
24 months	CDK_duplex_24_3	chrX	48401785	C	T	Bcorl1	1647	L/F	ENSMUSG00000036959	missense_variant	MODERATE	chrX	130051886	BCORL1	1649	L/F	missense_variant	MODERATE	3	45236	6.63e-05
24 months	CDK_duplex_24_4	chrX	48375167	C	T	Bcorl1	1196	R/*	ENSMUSG00000036959	stop_gained	HIGH	chrX	130021129	BCORL1	1196	R/*	stop_gained	HIGH	2	35844	5.58e-05
24 months	CDK_duplex_24_6	chrX	48368624	-	C	Bcorl1	345	A/AX	ENSMUSG00000036959	frameshift_variant	HIGH	chrX	130013823	BCORL1	351	A/AX	frameshift_variant	HIGH	2	25668	7.79e-05
24 months	A10	chr9	44163527	G	A	Cbl	413	G/S	ENSMUSG00000034342	missense_variant	MODERATE	chr11	119278525	CBL	415	G/S	missense_variant	MODERATE	82	29676	0.00276318
24 months	A11	chr12	3907653	C	T	Dnmt3a	878	R/H	ENSMUSG00000020661	missense_variant	MODERATE	chr2	25234373	DNMT3A	882	R/H	missense_variant	MODERATE	3	32604	9.2e-05
24 months	A11	chr12	3907697	C	T	Dnmt3a	893	V/I	ENSMUSG00000020661	missense_variant	MODERATE	chr2	25234329	DNMT3A	897	V/I	missense_variant	MODERATE	3	33830	8.87e-05
24 months	A13	chr12	3907666	GCCCAGCAGTCT	-	Dnmt3a	883	RLLG/-	ENSMUSG00000020661	inframe_deletion	MODERATE	chr2	25234348	DNMT3A	887-890	RLLG/-	inframe_deletion	MODERATE	2	34434	5.81e-05
24 months	A14	chr12	3899659	C	T	Dnmt3a	539	G/R	ENSMUSG00000020661	missense_variant	MODERATE	chr2	25244580	DNMT3A	543	G/S	missense_variant	MODERATE	10	40968	0.000244093
24 months	CDK_duplex_2	chr12	3907653	C	T	Dnmt3a	878	R/H	ENSMUSG00000020661	missense_variant	MODERATE	chr2	25234373	DNMT3A	882	R/H	missense_variant	MODERATE	35	43006	0.00081384
24 months	CDK_duplex_24_3	chr12	3902771	TG	-	Dnmt3a	756	AM/AX	ENSMUSG00000020661	frameshift_variant	HIGH	chr2	25240343	DNMT3A	760-761	AM/AX	frameshift_variant	HIGH	2	45255	4.42e-05
24 months	A11	chr3	133486269	-	CACTGAGGCTAATTGTAATTTCTCTTCTTTTCT	Tet2	801	H/H*G*L*FLFFSH	ENSMUSG00000040943	stop_gained&inframe_insertion	HIGH	chr4	105236489	TET2	849-850	-/H*G*L*FLFFS	stop_gained,inframe_insertion	HIGH	3	36882	8.13e-05
24 months	A7	chr3	133486840	CATC	-	Tet2	610	HL/X	ENSMUSG00000040943	frameshift_variant	HIGH	chr4	105235890	TET2	650-651	HL/X	frameshift_variant	HIGH	2	42181	4.74147e-05
37 months	A28	chr2	153397822	C	T	Asxl1	511	T/I	ENSMUSG00000042548	missense_variant	MODERATE	chr20	32433739	ASXL1	514	T/I	missense_variant	MODERATE	8	40885	0.000195671
37 months	A17	chr2	153397768	A	G	Asxl1	493	N/S	ENSMUSG00000042548	missense_variant	MODERATE	chr20	32433685	ASXL1	496	N/S	missense_variant	MODERATE	4	45447	8.8e-05
37 months	A28	chrX	12056677	TTGGT	-	Bcor	892	TN/X	ENSMUSG00000040363	frameshift_variant	HIGH	chrX	40072683	BCOR	887-888	TN/X	frameshift_variant	HIGH	3	20806	0.000144189
37 months	A22	chrX	12058155	C	A	Bcor	401	D/Y	ENSMUSG00000040363	missense_variant	MODERATE	chrX	40074145	BCOR	401	E/*	stop_gained	HIGH	6	30746	0.000195147
37 months	A17	chrX	12056418	C	T	Bcor	980	D/N	ENSMUSG00000040363	missense_variant	MODERATE	chrX	40072423	BCOR	975	D/N	missense_variant	MODERATE	2	26223	7.63e-05
37 months	A17	chrX	12057213	A	-	Bcor	714	F/X	ENSMUSG00000040363	frameshift_variant	HIGH	chrX	40073207	BCOR	713	F/X	frameshift_variant	HIGH	2	27410	7.3e-05
37 months	A27	chrX	12041567	GAGC	CAA	Bcor	1513	WL/CX	ENSMUSG00000040363	frameshift_variant	HIGH	chrX	40057220	BCOR	1509-1510	WL/CX	frameshift_variant	HIGH	2	18162	0.00011012
37 months	A20	chrX	48370035	A	T	Bcorl1	815	N/I	ENSMUSG00000036959	missense_variant	MODERATE	chrX	130015231	BCORL1	820	N/I	missense_variant	MODERATE	3	27777	0.000108003
37 months	A27	chrX	48370023	G	C	Bcorl1	811	R/P	ENSMUSG00000036959	missense_variant	MODERATE	chrX	130015219	BCORL1	816	R/P	missense_variant	MODERATE	2	28846	6.93e-05
37 months	A26	chrX	48384033	G	C	Bcorl1	1396	G/A	ENSMUSG00000036959	missense_variant	MODERATE	chrX	130028749	BCORL1	1398	G/A	missense_variant	MODERATE	2	21352	9.37e-05
37 months	A27	chrX	48369399	AGAGATGGCCTCTCCA	-	Bcorl1	603	REMASP/X	ENSMUSG00000036959	frameshift_variant	HIGH	chrX	130014599	BCORL1	609-614	REMASP/X	frameshift_variant	HIGH	3	27532	0.000108964
37 months	A19	chr9	44163387	ATG	-	Cbl	458	DE/E	ENSMUSG00000034342	inframe_deletion	MODERATE	chr11	119278646	CBL	455-456	YD/Y	inframe_deletion	MODERATE	3	33408	8.98e-05
37 months	A21	chr16	4093529	C	G	Crebbp	1447	R/P	ENSMUSG00000022521	missense_variant	MODERATE	chr16	3738616	CREBBP	1446	R/P	missense_variant	MODERATE	2	22150	9.03e-05
37 months	A28	chr5	136307943	A	G	Cux1	892	N/S	ENSMUSG00000029705	missense_variant	MODERATE	chr7	102202020	CUX1	908	N/S	missense_variant	MODERATE	3	37080	8.09e-05
37 months	A18	chr5	136340115	A	G	Cux1	244	M/V	ENSMUSG00000029705	missense_variant	MODERATE	chr7	102158582	CUX1	233	M/V	missense_variant	MODERATE	2	50386	3.97e-05
37 months	A18	chr5	136408021	C	T	Cux1	61	R/C	ENSMUSG00000029705	missense_variant	MODERATE	chr7	102028104	CUX1	50	R/C	missense_variant	MODERATE	18	46720	0.000385274
37 months	A18	chr5	136307818	C	T	Cux1	934	R/W	ENSMUSG00000029705	missense_variant	MODERATE	chr7	102202145	CUX1	950	R/W	missense_variant	MODERATE	5	42916	0.000116507
37 months	A22	chr5	136308246	C	-	Cux1	791	Q/X	ENSMUSG00000029705	frameshift_variant	HIGH	chr7	102201707	CUX1	804	Q/X	frameshift_variant	HIGH	12	49920	0.000240385
37 months	A27	chr5	136279535	G	A	Cux1	1245	R/Q	ENSMUSG00000029705	missense_variant	MODERATE	chr7	102239479	CUX1	1261	R/Q	missense_variant	MODERATE	4	40705	9.83e-05
37 months	A22	chr12	3906842	C	A	Dnmt3a	848	M/I	ENSMUSG00000020661	missense_variant	MODERATE	chr2	25235748	DNMT3A	852	M/I	missense_variant	MODERATE	4	47191	8.48e-05
37 months	A18	chr12	3907719	G	A	Dnmt3a	900	P/L	ENSMUSG00000020661	missense_variant	MODERATE	chr2	25234307	DNMT3A	904	P/L	missense_variant	MODERATE	2	54729	3.65e-05
37 months	A19	chr12	3896146	C	T	Dnmt3a	334	V/M	ENSMUSG00000020661	missense_variant&splice_region_variant	MODERATE	chr2	25247593	DNMT3A	338	V/M	missense_variant,splice_region_variant	MODERATE	2	52575	3.8e-05
37 months	A21	chr12	3895642	C	G	Dnmt3a	243	V/L	ENSMUSG00000020661	missense_variant	MODERATE	chr2	25248153	DNMT3A	247	V/L	missense_variant	MODERATE	3	48067	6.24e-05
37 months	A27	chr12	3897330	C	T	Dnmt3a	434	D/N	ENSMUSG00000020661	missense_variant	MODERATE	chr2	25246277	DNMT3A	438	D/N	missense_variant	MODERATE	3	50156	5.98e-05
37 months	A25	chr12	3873283	C	A	Dnmt3a	161	G/V	ENSMUSG00000020661	missense_variant&splice_region_variant	MODERATE	chr2	25275086	DNMT3A	165	G/V	missense_variant,splice_region_variant	MODERATE	2	44067	4.54e-05
37 months	A20	chr3	103060268	C	T	Nras	60	G/E	ENSMUSG00000027852	missense_variant	MODERATE	chr1	114713911	NRAS	60	G/E	missense_variant	MODERATE	3	38133	7.87e-05
37 months	A19	chr5	121167906	A	G	Ptpn11	92	N/S	ENSMUSG00000043733	missense_variant	MODERATE	chr12	112450455	PTPN11	92	N/S	missense_variant	MODERATE	23	32629	0.000704894
37 months	A17	chr15	51973134	G	C	Rad21	214	Q/E	ENSMUSG00000022314	missense_variant	MODERATE	chr8	116857315	RAD21	214	Q/E	missense_variant	MODERATE	2	30555	6.55e-05
37 months	A18	chr7	127542482	GCCT	-	Srcap	1812	AL/X	ENSMUSG00000053877	frameshift_variant	HIGH	chr16	30724855	SRCAP	1811-1812	AS/X	frameshift_variant	HIGH	3	48459	6.1908e-05
37 months	A22	chr11	116852587	GCC	-	Srsf2	114	G/-	ENSMUSG00000034120	inframe_deletion	MODERATE	chr17	76736819	SRSF2	114	G/-	inframe_deletion	MODERATE	3	17929	0.000167327
37 months	A27	chr3	133485761	G	T	Tet2	971	E/*	ENSMUSG00000040943	stop_gained	HIGH	chr4	105237018	TET2	1026	E/*	stop_gained	HIGH	2	39460	5.07e-05
37 months	A21	chr3	133486862	C	T	Tet2	604	P/S	ENSMUSG00000040943	missense_variant	MODERATE	chr4	105235872	TET2	644	Q/*	stop_gained	HIGH	2	45714	4.38e-05
37 months	A18	chr3	133486762	G	A	Tet2	637	S/N	ENSMUSG00000040943	missense_variant	MODERATE	chr4	105235972	TET2	677	C/Y	missense_variant	MODERATE	2	55165	3.63e-05
37 months	A17	chr3	133487015	C	T	Tet2	553	Q/*	ENSMUSG00000040943	stop_gained	HIGH	chr4	105235719	TET2	593	Q/*	stop_gained	HIGH	6	44770	0.000134018
37 months	A17	chr3	133480316	A	G	Tet2	1120	E/G	ENSMUSG00000040943	missense_variant	MODERATE	chr4	105243595	TET2	1207	E/G	missense_variant	MODERATE	11	23851	0.000461197
37 months	A21	chr11	69588683	A	C	Trp53	203	L/R	ENSMUSG00000059552	missense_variant	MODERATE	chr17	7674914	TP53	206	L/W	missense_variant	MODERATE	7	52052	0.000134481
37 months	A25	chr11	69589148	-	A	Trp53	224	S/SX	ENSMUSG00000059552	frameshift_variant	HIGH	chr17	7674281	TP53	227-228	-/X	frameshift_variant	HIGH	3	52247	5.74e-05

### Sheet: NME
cohort	sample_id	Chrom	Pos	Ref	Alt	gene	protein_position	amino_acid_change	ensembl_id	consequence	impact	human_chrom	human_start	human_gene_symbol	human_protein_position	human_amino_acid_change	human_consequence	human_impact	ss_normalized_count	ss_normalized_coverage	normalized_VAF
SPF	SPF10	chr12	3897362	G	C	Dnmt3a	444	Y/*	ENSMUSG00000020661	stop_gained	HIGH	chr2	25246245	DNMT3A	448	Y/*	stop_gained	HIGH	2	36412	5.49e-05
SPF	SPF10	chr3	103058958	C	G	Nras	13	G/R	ENSMUSG00000027852	missense_variant	MODERATE	chr1	114716124	NRAS	13	G/R	missense_variant	MODERATE	2	36832	5.43e-05
SPF	SPF10	chr11	69589607	G	A	Trp53	270	R/C	ENSMUSG00000059552	missense_variant	MODERATE	chr17	7673803	TP53	273	R/C	missense_variant	MODERATE	2	34595	5.78e-05
SPF	SPF11	chrX	48367874	C	T	Bcorl1	95	P/S	ENSMUSG00000036959	missense_variant	MODERATE	chrX	130013055	BCORL1	95	P/S	missense_variant	MODERATE	2	31308	6.39e-05
SPF	SPF10	chrX	12041620	G	A	Bcor	1497	R/*	ENSMUSG00000040363	stop_gained	HIGH	chrX	40057273	BCOR	1493	R/W	missense_variant	MODERATE	6	30793	0.000194849
SPF	SPF11	chrX	12040486	C	T	Bcor	1551	R/Q	ENSMUSG00000040363	missense_variant	MODERATE	chrX	40055469	BCOR	1547	R/Q	missense_variant	MODERATE	3	27499	0.000109095
SPF	SPF12	chrX	163939360	C	T	Zrsr2	299	R/*	ENSMUSG00000031370	stop_gained	HIGH	chrX	15820262	ZRSR2	295	R/*	stop_gained	HIGH	4	29519	0.000135506
SPF	SPF12	chr2	153399392	C	T	Asxl1	622	R/*	ENSMUSG00000042548	stop_gained	HIGH	chr20	32434585	ASXL1	625	R/*	stop_gained	HIGH	10	32430	0.000308356
SPF	SPF9	chr3	133487724	C	-	Tet2	316	P/X	ENSMUSG00000040943	frameshift_variant	HIGH	chr4	105234938	TET2	332	C/X	frameshift_variant	HIGH	3	34457	8.71e-05
SPF	SPF9	chrX	48367510	G	A	Bcorl1	.	.	ENSMUSG00000036959	splice_donor_variant	HIGH	chrX	130012669	BCORL1	#N/A		splice_donor_variant	HIGH	8	26925	0.000297122
SPF	SPF9	chrX	12055153	C	-	Bcor	1023	R/X	ENSMUSG00000040363	frameshift_variant&splice_region_variant	HIGH	chrX	40071158	BCOR	1018	R/X	frameshift_variant,splice_region_variant	HIGH	3	23953	0.000125245
NME	NME22	chr11	69588644	T	C	Trp53	190	H/R	ENSMUSG00000059552	missense_variant	MODERATE	chr17	7674953	TP53	193	H/R	missense_variant	MODERATE	10667	45637	0.233736
NME	NME22	chr2	153397621	A	G	Asxl1	444	D/G	ENSMUSG00000042548	missense_variant	MODERATE	chr20	32433532	ASXL1	445	D/G	missense_variant	MODERATE	2	39303	5.09e-05
NME	NME22	chr12	3896659	G	A	Dnmt3a	362	R/C	ENSMUSG00000020661	missense_variant	MODERATE	chr2	25247077	DNMT3A	366	R/C	missense_variant	MODERATE	25	41644	0.000600327
NME	NME22	chr5	136305602	T	G	Cux1	958	S/A	ENSMUSG00000029705	missense_variant	MODERATE	chr7	102204403	CUX1	974	S/A	missense_variant	MODERATE	3	32622	9.2e-05
NME	NME22	chrX	12058047	T	C	Bcor	437	T/A	ENSMUSG00000040363	missense_variant	MODERATE	chrX	40074037	BCOR	437	T/A	missense_variant	MODERATE	3	40413	7.42e-05
NME	NME22	chr12	3907653	C	T	Dnmt3a	878	R/H	ENSMUSG00000020661	missense_variant	MODERATE	chr2	25234373	DNMT3A	882	R/H	missense_variant	MODERATE	2	38537	5.19e-05
NME	NME23	chrX	48389106	C	T	Bcorl1	1444	R/*	ENSMUSG00000036959	stop_gained	HIGH	chrX	130034485	BCORL1	1446	R/*	stop_gained	HIGH	2	31298	6.39e-05
NME	NME23	chrX	48389191	C	T	Bcorl1	1472	S/L	ENSMUSG00000036959	missense_variant	MODERATE	chrX	130034570	BCORL1	1474	S/L	missense_variant	MODERATE	2	33983	5.8853e-05
NME	NME23	chrX	12049106	G	C	Bcor	1134	L/V	ENSMUSG00000040363	missense_variant	MODERATE	chrX	40064450	BCOR	1130	L/V	missense_variant	MODERATE	2	34857	5.74e-05
NME	NME24	chr5	136485767	C	T	Cux1	50	R/*	ENSMUSG00000029705	stop_gained	HIGH	chr7	101916199	CUX1	39	R/W	missense_variant	MODERATE	2	29212	6.8465e-05
NME	NME25	chr11	69587589	A	G	Trp53	108	L/P	ENSMUSG00000059552	missense_variant	MODERATE	chr17	7676037	TP53	111	L/P	missense_variant	MODERATE	488	31783	0.0153541
NME	NME25	chr12	3907715	C	T	Dnmt3a	899	A/T	ENSMUSG00000020661	missense_variant	MODERATE	chr2	25234311	DNMT3A	903	A/T	missense_variant	MODERATE	4	31009	0.000128995
NME	NME25	chrX	12040424	T	C	Bcor	1572	K/E	ENSMUSG00000040363	missense_variant	MODERATE	chrX	40055407	BCOR	1568	K/E	missense_variant	MODERATE	11	28373	0.000387693
NME	NME25	chr5	136274900	G	A	Cux1	1469	G/D	ENSMUSG00000029705	missense_variant	MODERATE	chr7	102248924	CUX1	1467	G/D	missense_variant	MODERATE	3	24863	0.000120661
NME	NME26	chrX	48369218	G	C	Bcorl1	543	A/P	ENSMUSG00000036959	missense_variant	MODERATE	chrX	130014417	BCORL1	549	A/P	missense_variant	MODERATE	2	43991	4.55e-05
NME	NME26	chrX	12059123	A	G	Bcor	78	I/T	ENSMUSG00000040363	missense_variant	MODERATE	chrX	40075113	BCOR	78	I/T	missense_variant	MODERATE	5	43173	0.000115813
NME	NME26	chr11	69587442	T	A	Trp53	59	E/V	ENSMUSG00000059552	missense_variant	MODERATE	chr17	7676184	TP53	62	E/V	missense_variant	MODERATE	16	40187	0.000398139
NME	NME26	chr15	51968519	A	C	Rad21	389	F/V	ENSMUSG00000022314	missense_variant	MODERATE	chr8	116852705	RAD21	389	F/V	missense_variant	MODERATE	4	44422	9e-05
NME	NME26	chrX	12041532	CAGC	-	Bcor	1525	AD/X	ENSMUSG00000040363	frameshift_variant	HIGH	chrX	40057186	BCOR	1521-1522	AD/X	frameshift_variant	HIGH	3	26243	0.000114316

### Sheet: M. avium
cohort	sample_id	Chrom	Pos	Ref	Alt	gene	protein_position	amino_acid_change	ensembl_id	consequence	impact	human_chrom	human_start	human_gene_symbol	human_protein_position	human_amino_acid_change	human_consequence	human_impact	ss_normalized_count	ss_normalized_coverage	normalized_VAF
SPF	MAv_1A.1.maf	chr2	153399267	G	A	Asxl1	580	W/*	ENSMUSG00000042548	stop_gained	HIGH	chr20	32434460	ASXL1	583	W/*	stop_gained	HIGH	2	35247	5.67e-05
SPF	MAv_1A.1.maf	chrX	48367805	C	T	Bcorl1	72	R/W	ENSMUSG00000036959	missense_variant	MODERATE	chrX	130012986	BCORL1	72	R/W	missense_variant	MODERATE	2	33720	5.93e-05
SPF	MAv_1A.1.maf	chr19	29288743	G	A	Jak2	528	R/K	ENSMUSG00000024789	missense_variant	MODERATE	chr9	5069994	JAK2	528	R/K	missense_variant	MODERATE	13	26209	0.000496013
SPF	MAv_1B.1.maf	chrX	48377006	A	G	Bcorl1	1206	E/G	ENSMUSG00000036959	missense_variant	MODERATE	chrX	130022906	BCORL1	1206	E/G	missense_variant	MODERATE	2	28449	7.03e-05
SPF	MAv_1B.1.maf	chrX	48369335	G	A	Bcorl1	582	D/N	ENSMUSG00000036959	missense_variant	MODERATE	chrX	130014534	BCORL1	588	E/K	missense_variant	MODERATE	7	33299	0.000210217
SPF	MAv_2B.1.maf	chr5	136279446	T	G	Cux1	1275	W/G	ENSMUSG00000029705	missense_variant	MODERATE	chr7	102239568	CUX1	1291	W/G	missense_variant	MODERATE	84	36872	0.00227815
SPF	MAv_2B.1.maf	chr1	55000728	T	C	Sf3b1	665	I/V	ENSMUSG00000025982	missense_variant	MODERATE	chr2	197402640	SF3B1	665	I/V	missense_variant	MODERATE	8	42156	0.000189771
SPF	MAv_3A.1.maf	chrX	163936752	C	T	Zrsr2	388	P/L	ENSMUSG00000031370	missense_variant	MODERATE	chrX	15822941	ZRSR2	383	P/L	missense_variant	MODERATE	2	33604	5.95e-05
SPF	MAv_3A.1.maf	chr15	51972210	T	C	Rad21	269	N/S	ENSMUSG00000022314	missense_variant	MODERATE	chr8	116856654	RAD21	269	N/S	missense_variant	MODERATE	21	40672	0.000516326
SPF	MAv_3B.1.maf	chr5	136308197	G	A	Cux1	807	W/*	ENSMUSG00000029705	stop_gained	HIGH	chr7	102201757	CUX1	820	W/*	stop_gained	HIGH	2	31249	6.4e-05
SPF	MAv_3B.1.maf	chr11	69588707	T	C	Trp53	211	H/R	ENSMUSG00000059552	missense_variant	MODERATE	chr17	7674890	TP53	214	H/R	missense_variant	MODERATE	5	36649	0.000136429
SPF	A34	chr5	136312940	G	A	Cux1	542	A/T	ENSMUSG00000029705	missense_variant	MODERATE	chr7	102197008	CUX1	533	A/T	missense_variant	MODERATE	10	27016	0.000370151
SPF	A34	chrX	75422833	G	A	Brcc3	84	D/N	ENSMUSG00000031201	missense_variant	MODERATE	chrX	155077224	BRCC3	84	D/N	missense_variant	MODERATE	2	26019	7.6867e-05
SPF	A34	chr9	44163344	G	A	Cbl	474	A/T	ENSMUSG00000034342	missense_variant	MODERATE	chr11	119278708	CBL	476	A/T	missense_variant	MODERATE	3	25626	0.000117069
SPF	A35	chrX	12057693	T	C	Bcor	555	T/A	ENSMUSG00000040363	missense_variant	MODERATE	chrX	40073683	BCOR	555	T/A	missense_variant	MODERATE	3	38205	7.8524e-05
NME	MAv_5A.1.maf	chrX	12060157	-	CTCAGCTCCAGCCTGCCCAGAACTGACACTTTTTTTTTTGTTTTTCTTTACATTGCACCTTGTTA	Bcor	46	R/SNKVQCKEKQKKKCQFWAGWS*X	ENSMUSG00000040363	stop_gained&frameshift_variant	HIGH	chrX	40076481	BCOR	46	R/SNKVQCKEKQKKKCQFWAGWS*X	stop_gained,frameshift_variant	HIGH	3	30182	9.9397e-05
NME	MAv_5A.1.maf	chrX	48375069	C	T	Bcorl1	1163	P/L	ENSMUSG00000036959	missense_variant	MODERATE	chrX	130021031	BCORL1	1163	P/L	missense_variant	MODERATE	3	30098	9.96744e-05
NME	MAv_5A.1.maf	chr2	174345286	A	G	Gm20721	173	V/A	ENSMUSG00000090625	missense_variant	MODERATE	chr20	58909408	GNAS	215	D/G	missense_variant	MODERATE	8	34585	0.000231314
NME	MAv_5D.1.maf	chr2	153401241	C	T	Asxl1	1238	T/I	ENSMUSG00000042548	missense_variant	MODERATE	chr20	32436512	ASXL1	1267	T/I	missense_variant	MODERATE	2	42620	4.69263e-05
NME	MAv_5D.1.maf	chr3	133486323	G	C	Tet2	783	Q/H	ENSMUSG00000040943	missense_variant	MODERATE	chr4	105236435	TET2	831	Q/H	missense_variant	MODERATE	2	42417	4.71509e-05
NME	MAv_6B.1.maf	chrX	12040441	G	C	Bcor	1566	S/*	ENSMUSG00000040363	stop_gained	HIGH	chrX	40055424	BCOR	1562	S/*	stop_gained	HIGH	2	32575	6.13968e-05
NME	MAv_6B.1.maf	chrX	48369227	T	C	Bcorl1	546	S/P	ENSMUSG00000036959	missense_variant	MODERATE	chrX	130014426	BCORL1	552	S/P	missense_variant	MODERATE	3	32882	9.12353e-05
NME	MAv_6B.1.maf	chr12	3904161	C	T	Dnmt3a	778	A/T	ENSMUSG00000020661	missense_variant	MODERATE	chr2	25239194	DNMT3A	782	A/T	missense_variant	MODERATE	47	29433	0.00159685
NME	MAv_6C.1.maf	chr5	136308081	C	G	Cux1	846	P/R	ENSMUSG00000029705	missense_variant	MODERATE	chr7	102201885	CUX1	863	P/R	missense_variant	MODERATE	3	35955	8.34376e-05
NME	MAv_6C.1.maf	chr5	136308179	C	A	Cux1	813	S/R	ENSMUSG00000029705	missense_variant	MODERATE	chr7	102201775	CUX1	826	S/R	missense_variant	MODERATE	4	33594	0.000119069
NME	MAv_6C.1.maf	chr15	51968523	C	A	Rad21	.	.	ENSMUSG00000022314	splice_acceptor_variant	HIGH	chr8	116852709	RAD21			splice_acceptor_variant	HIGH	3	35825	8.37404e-05
NME	MAv_6C.1.maf	chr9	44164250	A	G	Cbl	366	Y/C	ENSMUSG00000034342	missense_variant	MODERATE	chr11	119278173	CBL	368	Y/C	missense_variant	MODERATE	8	24541	0.000325985
NME	MAv_6C.1.maf	chr3	103060229	T	A	Nras	47	D/V	ENSMUSG00000027852	missense_variant	MODERATE	chr1	114713950	NRAS	47	D/V	missense_variant	MODERATE	47	36181	0.00129902
NME	MAv_6D.1.maf	chr3	133487399	-	CTTTTATACATATGTTTATATATATAATATTATATATATATAAATTCTGCCTACACGTCAGCCGAAGCAACCGAACT	Tet2	424	-/YICLYI*YYIYINSAYTSAEATELFX	ENSMUSG00000040943	stop_gained&frameshift_variant	HIGH	chr4	105235274	TET2	444-445	-/LLYICLYI*YYIYINSAYTSAEATEX	stop_gained,frameshift_variant	HIGH	3	31139	9.63422e-05
NME	MAv_6D.1.maf	chrX	12056917	T	A	Bcor	813	E/D	ENSMUSG00000040363	missense_variant	MODERATE	chrX	40072910	BCOR	812	E/D	missense_variant	MODERATE	2	35981	5.55849e-05
NME	MAv_6D.1.maf	chr11	69588517	G	A	Trp53	174	P/S	ENSMUSG00000059552	missense_variant	MODERATE	chr17	7675083	TP53	177	P/S	missense_variant	MODERATE	8	35076	0.000228076
NME	MAv_6D.1.maf	chr11	69588382	T	C	Trp53	129	K/E	ENSMUSG00000059552	missense_variant	MODERATE	chr17	7675218	TP53	132	K/E	missense_variant	MODERATE	17	32185	0.000528196
NME	MAv_7A.1.maf	chrX	48384049	-	CTGGAGGAGCCACGAAAACTGAAAAAATGTGGAAAATGAATAAAACAAACACTGTATGACCTGGAATATGTCTA	Bcorl1	1401	-/LEEPRKLKKCGK*IKQTLYDLEYVX	ENSMUSG00000036959	stop_gained&frameshift_variant	HIGH	chrX	130028765	BCORL1	1403-1404	-/LEEPRKLKKCGK*IKQTLYDLEYVX	stop_gained,frameshift_variant	HIGH	3	27779	0.000107995
NME	MAv_7A.1.maf	chr2	153400460	-	CCTCTGACTCCGAAGGCCATCTCCAGTGAGTGCATACCATGTGTTTTCTTTTTCCTTTCTTTCTTCCTTCCTTACAA	Asxl1	978	A/ASDSEGHLQ*VHTMCFLFPFFLPSLQX	ENSMUSG00000042548	stop_gained&frameshift_variant	HIGH	chr20	32435716	ASXL1	1002	A/ASDSEGHLQ*VHTMCFLFPFFLPSLQX	stop_gained,frameshift_variant	HIGH	3	32483	9.2356e-05
NME	MAv_7A.1.maf	chr2	153400548	A	G	Asxl1	1007	D/G	ENSMUSG00000042548	missense_variant	MODERATE	chr20	32435807	ASXL1	1032	D/G	missense_variant	MODERATE	3	38819	7.72817e-05
NME	MAv_7A.1.maf	chr5	121167976	G	A	Ptpn11	69	E/K	ENSMUSG00000043733	missense_variant	MODERATE	chr12	112450385	PTPN11	69	E/K	missense_variant	MODERATE	99	33416	0.00296265
NME	MAv_7D.1.maf	chrX	48368113	-	ATTTTGGCAACTCTAAAATTCTTAAAATGAGGTTTAATGAAAAATAAAAATCTGTTCATACTCTTG	Bcorl1	174	-/ILATLKFLK*GLMKNKNLFILL	ENSMUSG00000036959	stop_gained&inframe_insertion	HIGH	chrX	130013294	BCORL1	174-175	-/ILATLKFLK*GLMKNKNLFILL	stop_gained,inframe_insertion	HIGH	4	32737	0.000122186
NME	MAv_7D.1.maf	chr5	136286824	C	T	Cux1	1108	P/S	ENSMUSG00000029705	missense_variant	MODERATE	chr7	102227606	CUX1	1124	P/S	missense_variant	MODERATE	2	35232	5.67666e-05
NME	MAv_7D.1.maf	chr3	133469345	A	G	Tet2	1414	T/A	ENSMUSG00000040943	missense_variant	MODERATE	chr4	105272846	TET2	1489	N/D	missense_variant	MODERATE	2	39033	5.12387e-05
NME	MAv_8A.1.maf	chr12	3901604	C	G	Dnmt3a	660	E/D	ENSMUSG00000020661	missense_variant	MODERATE	chr2	25241652	DNMT3A	664	E/D	missense_variant	MODERATE	2	39963	5.00463e-05
NME	MAv_8C.1.maf	chrX	48375082	GATTCAGGAAAAGAGCACAATG	-	Bcorl1	1168	DSGKEHNG/X	ENSMUSG00000036959	frameshift_variant	HIGH	chrX	130021045	BCORL1	1168-1175	DSGKEHNG/X	frameshift_variant	HIGH	2	28571	7.00011e-05
NME	MAv_8C.1.maf	chrX	12048443	T	G	Bcor	1239	E/A	ENSMUSG00000040363	missense_variant	MODERATE	chrX	40063748	BCOR	1236	E/A	missense_variant	MODERATE	2	29522	6.77461e-05
NME	MAv_8C.1.maf	chrX	12058050	C	G	Bcor	436	V/L	ENSMUSG00000040363	missense_variant	MODERATE	chrX	40074040	BCOR	436	V/L	missense_variant	MODERATE	2	33850	5.90842e-05
NME	MAv_8C.1.maf	chr2	153399441	-	C	Asxl1	638	I/IX	ENSMUSG00000042548	frameshift_variant	HIGH	chr20	32434634	ASXL1	641	I/IX	frameshift_variant	HIGH	5	29830	0.000167616
NME	MAv_8D.1.maf	chr2	153397471	G	T	Asxl1	394	R/L	ENSMUSG00000042548	missense_variant	MODERATE	chr20	32433379	ASXL1	394	R/L	missense_variant	MODERATE	4	36742	0.000108867
NME	MAv_8D.1.maf	chrX	12058446	A	G	Bcor	304	Y/H	ENSMUSG00000040363	missense_variant	MODERATE	chrX	40074436	BCOR	304	Y/H	missense_variant	MODERATE	2	34126	5.86063e-05
NME	MAv_8D.1.maf	chr5	136313276	C	T	Cux1	430	R/W	ENSMUSG00000029705	missense_variant	MODERATE	chr7	102196672	CUX1	421	R/W	missense_variant	MODERATE	3	30112	9.96281e-05

### Sheet: Cisplatin
cohort	sample_id	Chrom	Pos	Ref	Alt	gene	protein_position	amino_acid_change	ensembl_id	consequence	impact	human_chrom	human_start	human_gene_symbol	human_protein_position	human_amino_acid_change	human_consequence	human_impact	ss_normalized_count	ss_normalized_coverage	normalized_VAF
Vehicle	A66.1.maf	chrX	12057354	C	T	Bcor	668	A/T	ENSMUSG00000040363	missense_variant	MODERATE	chrX	40073347	BCOR	667	A/T	missense_variant	MODERATE	2	36868	5.42476e-05
Vehicle	A66.1.maf	chrX	48370863	T	C	Bcorl1	1091	I/T	ENSMUSG00000036959	missense_variant	MODERATE	chrX	130016059	BCORL1	1096	V/A	missense_variant	MODERATE	2	36662	5.45524e-05
Vehicle	A88.1.maf	chrX	48368235	A	C	Bcorl1	215	P/H	ENSMUSG00000036959	missense_variant	MODERATE	chrX	130013416	BCORL1	215	H/P	missense_variant	MODERATE	2	27045	7.39508e-05
Vehicle	A88.1.maf	chr9	44163371	C	G	Cbl	465	L/V	ENSMUSG00000034342	missense_variant	MODERATE	chr11	119278681	CBL	467	L/V	missense_variant	MODERATE	4	26428	0.000151355
Vehicle	A88.1.maf	chr5	136312792	C	T	Cux1	591	S/L	ENSMUSG00000029705	missense_variant	MODERATE	chr7	102197156	CUX1	582	S/F	missense_variant	MODERATE	9	29156	0.000308684
Vehicle	A65.1.maf	chr12	3902430	T	C	Dnmt3a	707	N/S	ENSMUSG00000020661	missense_variant	MODERATE	chr2	25240681	DNMT3A	711	N/S	missense_variant	MODERATE	3	30679	9.77868e-05
Vehicle	A86.1.maf	chr12	3907712	-	CACAAGTACC	Dnmt3a	898	F/WYLCX	ENSMUSG00000020661	frameshift_variant	HIGH	chr2	25234313	DNMT3A	902	F/WYLCX	frameshift_variant	HIGH	2	35549	5.62604e-05
Vehicle	A65.1.maf	chr2	174345382	G	A	Gm20721	.	.	ENSMUSG00000090625	splice_donor_variant	HIGH	chr20	58909520	GNAS	#N/A		splice_acceptor_variant	HIGH	2	29173	6.85565e-05
Vehicle	A69.1.maf	chr11	85346009	C	T	Ppm1d	538	P/L	ENSMUSG00000020525	missense_variant	MODERATE	chr17	60663368	PPM1D	545	P/L	missense_variant	MODERATE	6	32880	0.000182482
Vehicle	A69.1.maf	chr3	133487137	A	G	Tet2	512	K/R	ENSMUSG00000040943	missense_variant	MODERATE	chr4	105235582	TET2	547	E/G	missense_variant	MODERATE	2	35653	5.60963e-05
Vehicle	A87.1.maf	chr3	133476588	C	T	Tet2	1205	S/F	ENSMUSG00000040943	missense_variant	MODERATE	chr4	105259666	TET2	1284	S/F	missense_variant	MODERATE	2	34746	5.75606e-05
Vehicle	A88.1.maf	chr3	133487886	C	G	Tet2	262	I/M	ENSMUSG00000040943	missense_variant	MODERATE	chr4	105234764	TET2	274	I/M	missense_variant	MODERATE	3	30215	9.92884e-05
Cisplatin	A91.1.maf	chr2	153399396	G	A	Asxl1	623	G/E	ENSMUSG00000042548	missense_variant	MODERATE	chr20	32434589	ASXL1	626	G/E	missense_variant	MODERATE	2	26917	7.43025e-05
Cisplatin	A96.1.maf	chr2	153400346	T	C	Asxl1	940	P/S	ENSMUSG00000042548	missense_variant	MODERATE	chr20	32435602	ASXL1	964	S/P	missense_variant	MODERATE	2	27676	7.22648e-05
Cisplatin	A94.1.maf	chr2	153399268	G	A	Asxl1	580	W/*	ENSMUSG00000042548	stop_gained	HIGH	chr20	32434461	ASXL1	583	W/*	stop_gained	HIGH	2	29624	6.75128e-05
Cisplatin	A89.1.maf	chrX	12040432	G	A	Bcor	1569	T/I	ENSMUSG00000040363	missense_variant	MODERATE	chrX	40055415	BCOR	1565	T/I	missense_variant	MODERATE	2	21560	9.27644e-05
Cisplatin	A93.1.maf	chr5	136275185	G	A	Cux1	1374	G/E	ENSMUSG00000029705	missense_variant	MODERATE	chr7	102248660	CUX1	1379	G/E	missense_variant	MODERATE	3	24684	0.000121536
Cisplatin	A95.1.maf	chr5	136360034	TTATTTGACC	-	Cux1	222	LFDL/X	ENSMUSG00000029705	frameshift_variant	HIGH	chr7	102115230	CUX1	211-214	LFDL/X	frameshift_variant	HIGH	5	31875	0.000156863
Cisplatin	A95.1.maf	chr5	136313267	G	A	Cux1	433	G/R	ENSMUSG00000029705	missense_variant	MODERATE	chr7	102196681	CUX1	424	G/R	missense_variant	MODERATE	4	24759	0.000161557
Cisplatin	A92.1.maf	chr5	136307845	C	T	Cux1	925	Q/*	ENSMUSG00000029705	stop_gained	HIGH	chr7	102202118	CUX1	941	Q/*	stop_gained	HIGH	2	32208	6.20964e-05
Cisplatin	A92.1.maf	chr5	136307766	G	A	Cux1	951	G/E	ENSMUSG00000029705	missense_variant	MODERATE	chr7	102202197	CUX1	967	G/E	missense_variant	MODERATE	2	33055	6.05052e-05
Cisplatin	A95.1.maf	chr12	3899657	C	T	Dnmt3a	538	G/E	ENSMUSG00000020661	missense_variant	MODERATE	chr2	25244582	DNMT3A	542	G/E	missense_variant	MODERATE	2	26013	7.68846e-05
Cisplatin	A91.1.maf	chr12	3899920	G	T	Dnmt3a	571	A/D	ENSMUSG00000020661	missense_variant	MODERATE	chr2	25244282	DNMT3A	575	A/D	missense_variant	MODERATE	4	29327	0.000136393
Cisplatin	A94.1.maf	chr12	3872861	C	A	Dnmt3a	155	E/*	ENSMUSG00000020661	stop_gained	HIGH	chr2	25275517	DNMT3A	159	E/*	stop_gained	HIGH	2	29594	6.75813e-05
Cisplatin	A90.1.maf	chr12	3906865	C	G	Dnmt3a	856	W/S	ENSMUSG00000020661	missense_variant	MODERATE	chr2	25235725	DNMT3A	860	W/S	missense_variant	MODERATE	2	31144	6.42178e-05
Cisplatin	A92.1.maf	chr1	65171005	C	G	Idh1	123	G/A	ENSMUSG00000025950	missense_variant	MODERATE	chr2	208248415	IDH1	123	G/A	missense_variant	MODERATE	2	35398	5.65004e-05
Cisplatin	A89.1.maf	chr16	92689122	A	C	Runx1	108	L/R	ENSMUSG00000022952	missense_variant	MODERATE	chr21	34880703	RUNX1	121	L/R	missense_variant	MODERATE	2	28941	6.91061e-05
Cisplatin	A93.1.maf	chr16	92689048	T	G	Runx1	133	N/H	ENSMUSG00000022952	missense_variant	MODERATE	chr21	34880629	RUNX1	146	N/H	missense_variant	MODERATE	2	32859	6.08661e-05
Cisplatin	A95.1.maf	chr1	55000033	C	G	Sf3b1	784	M/I	ENSMUSG00000025982	missense_variant	MODERATE	chr2	197401760	SF3B1	784	M/I	missense_variant	MODERATE	2	31831	6.28318e-05
Cisplatin	A95.1.maf	chr3	133471478	G	A	Tet2	.	.	ENSMUSG00000040943	splice_acceptor_variant	HIGH	chr4	105269609	TET2			splice_acceptor_variant	HIGH	2	29386	6.80596e-05
Cisplatin	A95.1.maf	chr3	133486627	C	T	Tet2	682	A/V	ENSMUSG00000040943	missense_variant	MODERATE	chr4	105236137	TET2	732	P/L	missense_variant	MODERATE	2	29846	6.70107e-05
Cisplatin	A94.1.maf	chr3	133486928	C	G	Tet2	582	Q/E	ENSMUSG00000040943	missense_variant	MODERATE	chr4	105235806	TET2	622	Q/E	missense_variant	MODERATE	4	30529	0.000131023
Cisplatin	A94.1.maf	chr3	133487394	A	T	Tet2	426	E/D	ENSMUSG00000040943	missense_variant	MODERATE	chr4	105235286	TET2	448	E/D	missense_variant	MODERATE	2	30734	6.50745e-05
Cisplatin	A90.1.maf	chr3	133486840	T	A	Tet2	611	L/H	ENSMUSG00000040943	missense_variant	MODERATE	chr4	105235894	TET2	651	L/H	missense_variant	MODERATE	2	30747	6.5047e-05
Cisplatin	A89.1.maf	chr3	133469342	G	T	Tet2	1415	E/*	ENSMUSG00000040943	stop_gained	HIGH	chr4	105272849	TET2	1490	E/*	stop_gained	HIGH	2	31298	6.39018e-05
Cisplatin	A93.1.maf	chr3	133487560	C	G	Tet2	371	P/R	ENSMUSG00000040943	missense_variant	MODERATE	chr4	105235105	TET2	388	T/S	missense_variant	MODERATE	2	35099	5.69817e-05
Cisplatin	A92.1.maf	chr3	133488497	A	C	Tet2	59	Q/K	ENSMUSG00000040943	missense_variant	MODERATE	chr4	105234114	TET2	58	K/Q	missense_variant	MODERATE	2	34870	5.73559e-05
Cisplatin	A92.1.maf	chr3	133481401	G	A	Tet2	1089	R/K	ENSMUSG00000040943	missense_variant	MODERATE	chr4	105242860	TET2	1176	R/K	missense_variant	MODERATE	3	33143	9.05169e-05
Cisplatin	A94.1.maf	chr11	69587612	GC	AT	Trp53	116	A/I	ENSMUSG00000059552	missense_variant	MODERATE	chr17	7676013	TP53	119	A/I	missense_variant	MODERATE	3	28394	0.000105656
Cisplatin	A95.1.maf	chr11	69589201	C	T	Trp53	242	G/S	ENSMUSG00000059552	missense_variant	MODERATE	chr17	7674230	TP53	245	G/S	missense_variant	MODERATE	5	29615	0.000168833
Cisplatin	A90.1.maf	chr11	69589175	T	C	Trp53	233	Y/C	ENSMUSG00000059552	missense_variant	MODERATE	chr17	7674256	TP53	236	Y/C	missense_variant	MODERATE	26	31559	0.000823854
Cisplatin	A95.1.maf	chr11	69587607	C	T	Trp53	114	G/E	ENSMUSG00000059552	missense_variant	MODERATE	chr17	7676019	TP53	117	G/E	missense_variant	MODERATE	2	26647	7.50554e-05
Cisplatin	A95.1.maf	chr17	31655055	G	T	U2af1	19	S/*	ENSMUSG00000061613	stop_gained	HIGH	chr21	43104391	U2AF1	19	S/*	stop_gained	HIGH	2	27460	7.28332e-05

### Sheet: 5FU
cohort	sample_id	Chrom	Pos	Ref	Alt	gene	protein_position	amino_acid_change	ensembl_id	consequence	impact	human_chrom	human_start	human_gene_symbol	human_protein_position	human_amino_acid_change	human_consequence	human_impact	ss_normalized_count	ss_normalized_coverage	normalized_VAF
Vehicle	A115_biodup2.1.maf	chr12	3895579	C	T	Dnmt3a	222	A/T	ENSMUSG00000020661	missense_variant	MODERATE	chr2	25248216	DNMT3A	226	A/T	missense_variant	MODERATE	3	29478	0.000101771
Vehicle	A116_biodup2.1.maf	chr12	3872861	C	A	Dnmt3a	155	E/*	ENSMUSG00000020661	stop_gained	HIGH	chr2	25275517	DNMT3A	159	E/*	stop_gained	HIGH	2	31102	6.43045e-05
Vehicle	A114_biodup1.1.maf	chr15	51972210	T	C	Rad21	269	N/S	ENSMUSG00000022314	missense_variant	MODERATE	chr8	116856654	RAD21	269	N/S	missense_variant	MODERATE	4	32522	0.000122994
Vehicle	A115_biodup2.1.maf	chr9	44163527	G	A	Cbl	413	G/S	ENSMUSG00000034342	missense_variant	MODERATE	chr11	119278525	CBL	415	G/S	missense_variant	MODERATE	2	28827	6.93794e-05
Vehicle	A111_biodup2.1.maf	chrX	48370475	GCCCCC	-	Bcorl1	962	GPQ/E	ENSMUSG00000036959	inframe_deletion	MODERATE	chrX	130015672	BCORL1	967-969	GPQ/E	inframe_deletion	MODERATE	6	24993	0.000240067
Vehicle	A112_biodup2.1.maf	chrX	48367486	GTGTCA	-	Bcorl1	52	CVS/C	ENSMUSG00000036959	inframe_deletion	MODERATE	chrX	130012646	BCORL1	52-54	CVS/C	inframe_deletion	MODERATE	2	28963	6.90536e-05
Vehicle	A114_biodup1.1.maf	chr16	92688979	T	A	Runx1	156	R/*	ENSMUSG00000022952	stop_gained	HIGH	chr21	34880560	RUNX1	169	R/*	stop_gained	HIGH	2	30252	6.61113e-05
Vehicle	A112_biodup2.1.maf	chr12	3902463	C	G	Dnmt3a	718	G/A	ENSMUSG00000020661	missense_variant	MODERATE	chr2	25240648	DNMT3A	722	G/A	missense_variant	MODERATE	2	33786	5.91961e-05
5FU	4A.1.maf	chrX	12048375	T	C	Bcor	1262	R/G	ENSMUSG00000040363	missense_variant	MODERATE	chrX	40063680	BCOR	1259	R/G	missense_variant	MODERATE	106	29581	0.00358338
5FU	4B.1.maf	chrX	12047661	G	CC	Bcor	1315	T/RX	ENSMUSG00000040363	frameshift_variant	HIGH	chrX	40062984	BCOR	1312	A/GX	frameshift_variant	HIGH	91	25476	0.00357199
5FU	5B.1.maf	chr5	136279584	A	T	Cux1	1229	K/*	ENSMUSG00000029705	stop_gained	HIGH	chr7	102239430	CUX1	1245	K/*	stop_gained	HIGH	89	30461	0.00292177
5FU	4A.1.maf	chrX	12057947	C	T	Bcor	470	R/Q	ENSMUSG00000040363	missense_variant	MODERATE	chrX	40073937	BCOR	470	R/K	missense_variant	MODERATE	17	37657	0.000451443
5FU	4A.1.maf	chr5	136287001	G	A	Cux1	1049	E/K	ENSMUSG00000029705	missense_variant	MODERATE	chr7	102227429	CUX1	1065	E/K	missense_variant	MODERATE	15	33694	0.000445183
5FU	3A.1.maf	chr17	31648061	G	A	U2af1	173	H/Y	ENSMUSG00000061613	missense_variant	MODERATE	chr21	43094529	U2AF1	173	H/Y	missense_variant	MODERATE	8	21658	0.000369379
5FU	2A.1.maf	chr3	133488122	-	A	Tet2	183	-/X	ENSMUSG00000040943	frameshift_variant	HIGH	chr4	105234521	TET2	193-194	-/X	frameshift_variant	HIGH	6	40995	0.000146359
5FU	5B.1.maf	chrX	48375108	T	C	Bcorl1	1176	V/A	ENSMUSG00000036959	missense_variant	MODERATE	chrX	130021070	BCORL1	1176	V/A	missense_variant	MODERATE	4	32678	0.000122407
5FU	3A.1.maf	chrX	12058989	G	A	Bcor	123	Q/*	ENSMUSG00000040363	stop_gained	HIGH	chrX	40074979	BCOR	123	Q/*	stop_gained	HIGH	3	39878	7.52294e-05
5FU	5B.1.maf	chrX	12058628	C	T	Bcor	243	R/H	ENSMUSG00000040363	missense_variant	MODERATE	chrX	40074618	BCOR	243	R/H	missense_variant	MODERATE	3	41525	7.22456e-05
5FU	2A.1.maf	chr2	153401475	C	G	Asxl1	1316	S/C	ENSMUSG00000042548	missense_variant	MODERATE	chr20	32436743	ASXL1	1344	S/C	missense_variant	MODERATE	2	40238	4.97043e-05
5FU	4B.1.maf	chr5	136283015	G	C	Cux1	1143	G/R	ENSMUSG00000029705	missense_variant	MODERATE	chr7	102234093	CUX1	1159	G/R	missense_variant	MODERATE	2	39556	5.05612e-05
5FU	5B.1.maf	chr2	153396770	G	C	Asxl1	340	E/Q	ENSMUSG00000042548	missense_variant	MODERATE	chr20	32432918	ASXL1	340	E/Q	missense_variant	MODERATE	2	33939	5.89293e-05
5FU	1C.1.maf	chr2	153400920	G	A	Asxl1	1131	R/H	ENSMUSG00000042548	missense_variant	MODERATE	chr20	32436191	ASXL1	1160	G/D	missense_variant	MODERATE	2	40808	4.901e-05
5FU	1C.1.maf	chr5	136308172	C	T	Cux1	816	Q/*	ENSMUSG00000029705	stop_gained	HIGH	chr7	102201782	CUX1	829	Q/*	stop_gained	HIGH	2	34471	5.80198e-05
5FU	2A.1.maf	chr3	133469523	A	C	Tet2	1354	E/D	ENSMUSG00000040943	missense_variant	MODERATE	chr4	105272680	TET2	1433	E/D	missense_variant	MODERATE	2	31148	6.42096e-05
5FU	4A.1.maf	chr11	69588665	A	-	Trp53	197	N/X	ENSMUSG00000059552	frameshift_variant	HIGH	chr17	7674929	TP53	201	L/X	frameshift_variant	HIGH	2	37179	5.37938e-05
5FU	4B.1.maf	chr12	3907661	T	C	Dnmt3a	881	R/G	ENSMUSG00000020661	missense_variant	MODERATE	chr2	25234365	DNMT3A	885	R/G	missense_variant	MODERATE	2	38415	5.2063e-05
5FU	4A.1.maf	chrX	12046907	A	T	Bcor	1463	N/K	ENSMUSG00000040363	missense_variant	MODERATE	chrX	40062190	BCOR	1459	N/K	missense_variant	MODERATE	2	30788	6.49604e-05
